# Ndc80/Nuf2-like protein KKIP1 connects a stable kinetoplastid outer kinetochore complex to the inner kinetochore and responds to metaphase tension

**DOI:** 10.1101/764829

**Authors:** Lorenzo Brusini, Simon D’Archivio, Jennifer McDonald, Bill Wickstead

**Affiliations:** School of Life Sciences, University of Nottingham, UK

## Abstract

Kinetochores perform an essential role in eukaryotes, coupling chromosomes to the mitotic spindle. In model organisms they are composed of a centromere-proximal inner kinetochore and an outer kinetochore network that binds to microtubules. In spite of its universal function, the composition of kinetochores in extant eukaryotes can differ greatly, and understanding how these different systems evolved and now function are important questions in cell biology. In trypanosomes and other Kinetoplastida, the kinetochores are extremely divergent, with most components showing no detectable similarity to proteins in other systems. They may also be very different functionally, potentially binding to the spindle directly via the inner kinetochore protein KKT4. However, we do not know the extent of the trypanosome kinetochore and proteins interacting with a highly divergent Ndc80/Nuf2-like protein, KKIP1, suggest the existence of more centromere-distal complexes. Here we use quantitative proteomics from multiple start-points to define a stable 9-protein kinetoplastid outer kinetochore (KOK) complex. Two of these core components were recruited from other nuclear processes, exemplifying the role of moonlighting proteins in kinetochore evolution. The complex is physically and biochemically distinct from KKT proteins, but KKIP1 links the inner and outer sets, with its C-terminus very close to the centromere and N-terminus at the outer kinetochore. Moreover, trypanosome kinetochores exhibit intra-kinetochore movement during metaphase, primarily by elongation of KKIP1, consistent with pulling at the outer kinetochores. Together, these data suggest that the KOK complex, KKIP5 and N-terminus of KKIP1 likely constitute the extent of the trypanosome outer kinetochore and that this assembly binds to the spindle with sufficient strength to stretch the kinetochore.
