## Supplemental Data File 2 for "Ndc80/Nuf2-like protein KKIP1 connects a stable kinetoplastid outer kinetochore complex to the inner kinetochore and responds to metaphase tension"

### Sheet: Sheet1
Endogenous locus tagging
		Gene ID	Name	CDS F	CDS R	UTR F	UTR R
N-terminal tagging	KKIPs	Tb927.5.4520	KKIP1	CATCTAGA ATGGAGTCTCCTGCGAA	TAGCGGCCGC TAAGTCCTTTTGCAGGGTG	TAGCGGCCGC AACCACAATGAGACTTTGTGA	TAGGATCC TCGACTGAAACAGAAACTACA
		Tb927.10.6700	KKIP3	CATCTAGA ATGGCTGGTGCGGAAC	TAGCGGCCGC GCATAGCTGAACGGTTGAC	TAGCGGCCGC AACAAACAGAAAACGTAGACTGAGG	TAGGATCC CTCGTGGCCGATCGAATTAAT
		Tb927.3.3160	KKIP8/PAP1	CATCTAGA ATGGAGTGGATGTATGGCC	TAGCGGCCGC ACTCTCTGCAACTGCAGC	TAGCGGCCGC CCTGGGAACCTGCAGT	TAGGATCC CAAATAAAGTGTTTCTTCCTTCAACGTAA
		Tb927.9.13970	KKIP9	CATCTAGA ATGCACTGCCGCCTG	TAGCGGCCGC GCGGCGGCTTTTGTTT	TAGCGGCCGC ATGATATCGCATTGACTGGGATAC	TAGGATCC ACTTTACTAAAGAACAGTAGGTTATCACA
		Tb927.4.3150	KKIP10	CGTCTAGA ATGTGGAACGCATTTAGCG	ATGCGGCCGC CGGATCCTGTGTGCTG	ATGCGGCCGC TGCTGGTGTTAATGAAGTGTCT	ATCTCGAG CTTATCGCAGCGAAGAAAAGG
		Tb927.9.7820	KKIP11	CGTCTAGA ATGAAGTTGTGTGAACTTAGTCCAA	ATGCGGCCGC GGAGTAAAGTAGAAACACCACCA	ATGCGGCCGC GTTCACCTCCTCCCCA	TACTCGAG TTTCCACTGCTTCTTCGCA
		Tb927.11.3340	KKIP12/RBP34	GAGTCTAGA ATGTCCAAGTTATTTATATCTAAACTTC	TAGCGGCCGC TCTGAGACACGACTGG	TAGCGGCCGC GGCGTACATGTTGTTG	TAGGATCC TGTGTCACCTTGAGTAATT
	KKTs	Tb927.11.10520	KKT2	CATCTAGA ATGTTCAATGTCTCACCAGC	TAGCGGCCGC CCGAGCAAACTTGTTGTTG	TAGCGGCCGC CGAAGAAGGGGTAATTACAGTA	TAGGATCC GACTGTGCCCCGTCC
	Interactors	Tb927.2.3160	Gar1	CGTCTAGA ATGTCCAGTCGGTGCT	ATGCGGCCGC CCCACAAAAGGTGGTGG	ATGCGGCCGC GGTGTTACTCCAATATAGAGGGAG	TAGGATCC TTTTGAAATGCGCAAAGCCTT
		Tb927.3.3740		CGTCTAGA ATGAGAAACATCTGGGTTTCTGTTC	ATGCGGCCGC CTGAAGCATGTGTTGGGG	ATGCGGCCGC TTTGGGAGGTAGGTGTCC	TACTCGAG TTTCTGCAAGTTCTGTAGAACCG
		Tb927.10.14950	ZC3H40	CGACTAGT ATGTACGGTAACCAGTCTAGTGG	ATGCGGCCGC GTTCAACGACTCGTTTCACC	ATGCGGCCGC TCGTGTCTTGCTACTTTTACTGC	TACTCGAG GATCCACCGCGAAAGATTTG
C-terminal tagging	KKIPs	Tb927.5.4520	KKIP1	ATGCGGCCGC TTCAGAGCTAAAGAAAAGGATTGGG	ATACTAGT ATTCGATCTTTGCCTCTTTGCA	ATAGATCT GAAACTTTATTGAATGTTACCGCGT	ATGCGGCCGC CCCTGGATCAAGCATTCG
